# Genetic biosensor for optimizing double-stranded RNA production by bacterial symbionts

**DOI:** 10.64898/2026.01.18.700149

**Authors:** Lucio Navarro-Escalante, Anthony J. VanDieren, Jeffrey E. Barrick

**Author notes:** Correspondence: L. N.-E. and J.E.B.

## Abstract

There is growing interest in engineering animal and plant microbiomes to deliver double-stranded RNA (dsRNA) for RNA interference (RNAi) applications. We developed a genetically encoded biosensor that uses bimolecular fluorescence complementation to monitor dsRNA levels within bacterial cells to accelerate the symbiont-mediated RNAi design–build–test cycle. We validated performance of the sensor in *Escherichia coli* and demonstrated enhanced dsRNA accumulation in engineered strains of the aphid symbiont *Serratia symbiotica*.
