## Supplemental Table 1 for "Genetic biosensor for optimizing double-stranded RNA production by bacterial symbionts"

### Sheet: Supplemental Table S1
Name	Addgene	Other name	Description	Purpose	Reference
pBTK1017	183131	pNR	Empty control plasmid, no dsRNA expression, RSF1010 origin, SpecR	Negative control for dsRNA expression	Leonard et al. 2020
pBTK562	183129	pDS-GFP	Constitutive expression of dsRNA under CP25 promoters targeting GFP mRNA, RSF1010 origin, SpecR	dsRNA expression	Leonard et al. 2020
pBTK1024	183125	pDS-Def1	Constitutive expression of dsRNA under CP25 promoters targeting Apis Mellifera defensin 1 mRNA, RSF1010 origin, SpecR	dsRNA expression	Lariviere et al., 2023
pBTK1063			mScarlet-superdropout vector, BTK/YTP-compatible Type 5-1 part and ConLE'-ConRS' part, pBBR1, AmpR	Golden Gate cloning vector	This paper
pBTK1075			PVanCC promoter + RBS, BTK/YTP-compatible Type 2 part, ColE1 origin, CamR	Golden Gate cloning part	This paper
pBTK1076			VanR regulator + terminator, BTK/YTP-compatible Type 4 part, ColE1 origin, CamR	Golden Gate cloning part	This paper
pBTK1105		ultraCAST	Nonreplicating CRISPR-Associated Transposon plasmid used to inserting minitransposon consisting of gentamicin resistance cassette into S. symbiotica genome to knock out rnc gene, R6K origin, carbR, gentR	Knockout of S. symbiotica CWBI RNase III gene (rnc)	VanDieren et al., 2025
pBTK1112	251995	pDS-GFP<T7	Inducible expression of dsRNA (717-bp) targeting GFP under control of T7 promoter.s RSF1010 origin, AmpR	dsRNA expression	This paper
pBTK1116			mScarlet-superdropout vector, BTK/YTP-compatible Type 5-1 part and ConLE'-ConRS' part, pBBR1, kanR	Golden Gate cloning vector	This paper
pBTK1210	251991	pDS-BiFC6	Expression of mB2-nVenus-C/mB2-nVenus-N construct, vanillate induction, pBBR1 origin, AmpR	dsRNA sensing under PVan control	This paper
pBTK1211	251992	pDS-BiFC7a	Expression of mB2-nVenus-C/mB2-nVenus-N construct, arabinose induction, pBBR1 origin, KanR	dsRNA sensing under pBAD control	This paper
pBTK1212	251993	pDS-BiFC7b	Expression of mB2-nVenus-C/mB2-nVenus-N construct, arabinose induction, ColE1 origin, AmpR	dsRNA sensing under pBAD control	This paper
pBTK1213			GFP-superdropout vector for BsaI assembly with a Type 2-3-4 part, ColE1 replicon, SpecR	Golden Gate cloning vector	This paper
pBTK1214		pNR-HC	Control ColE1-SpecR plasmid, no insert, produces no dsRNA	Negative control for dsRNA expression	This paper
pBTK1217		pDS-Def1-HC	Constitutive expression of dsRNA targeting Defensin mRNA under CP25 promoters, ColE1 origin, SpecR	dsRNA expression	This paper
pET-BiFC	87856		Expression of split mVenus YFP halves (mVenus-N, mVenus-C) for BiFC with IPTG induction, ColE1, AmpR	Building dsRNA sensing constructs under T7 promoter control	Eastwood et al., 2017
pBTK1218		pDS-BiFC1	Expression of NS1-mVenus-C/B2-mVenus-N construct, IPTG induction, ColE1 origin, AmpR	dsRNA sensing under T7 control	This paper
pBTK1219		pDS-BiFC2	Expression of B2-mVenus-C/NS1-mVenus-N construct, IPTG induction, ColE1 origin, AmpR	dsRNA sensing under T7 control	This paper
pBTK1220		pDS-BiFC3	Expression of NS1-mVenus-C/NS1-mVenus-N construct, IPTG induction, ColE1 origin, AmpR	dsRNA sensing under T7 control	This paper
pBTK1221		pDS-BiFC4	Expression of B2-mVenus-C/B2-mVenus-N construct, IPTG induction, ColE1 origin, AmpR	dsRNA sensing under T7 control	This paper
pBTK1222		pDS-BiFC5	Expression of B2-mVenus-C/B2-mVenus-N construct, vanillate induction, pBBR1 origin, AmpR	dsRNA sensing under PVan control	This paper
