## Supplemental Table 2 for "Genetic biosensor for optimizing double-stranded RNA production by bacterial symbionts"

### Sheet: TableS2
Name	Sequence 5'-3'	Purpose
oLN01	ATGGTGAGCAAGGGCGAG	Amplification of VN155 fragment from pET-BiFC for CPEC cloning
oLN03	CATATGTATATCTCCTTCTTATACTTAACT
oLN02	CGAGGATCCGACAAGCAG	Amplification of VC155 and remaining backbone of pET-BiFC for CPEC cloning
oLN04	CATGGTATATCTCCTTCTTAAAGTTA
defensin_F	GCATCGTCTCATCGGTCTCAaacgagttagtacgggagtgacgg	amplification of defensin gene from pBTK1024 for downstream cloning
defensin_R	ATGCCGTCTCAGGTCTCAcagcctggtgtactgcagtgcact
pNR_F	GCATCGTCTCATCGGTCTCAaacgcaatgaaacgacggggtc	amplification of pNR empty vector sequence for downstream cloning
pNR_R	ATGCCGTCTCAGGTCTCAcagctgccttgatctgtcgggtg
Ssymbiotica_rnc_guide	gcgagtttgatttgggcgaatgcctgcgcctt	rnc guide for cloning into ultraCAST for S. symbiotica CWBI knockout
pBAD_sensor_F	GCATCGTCTCATCGGTCTCAAACGttatgacaacttgacggctacatc	Amplification of pBAD sensor sequence from AJV-2-3-G9
pBAD_sesor_R	ATGCCGTCTCAGGTCTCAcagcggatttacttgtacagctcgtcc
NS1	GTTTAACTTTAAGAAGGAGATATACCATGGATCCAAACACTGTGTCAAGCTTTCAGGTAGATTGCTTTCTTTGGCATGTCCGCAAACGAGTTGCAGACCAAGAACTAGGTGATGCCCCATTCCTTGATCGGCTTCGCCGAGATCAGAAATCCCTAAGAGGAAGGGGCAGCACCCTCGGTCTGGACATCGAGACAGCCACACGTGCTGGAAAGCAGATAGTGGAGCGGATTCTGAAAGAACGAGGATCCGACAAGCAGAAGAACG	cloning into pET-BiFC using CPEC
B2	CCATCTTAGTATATTAGTTAAGTATAAGAAGGAGATATACATATGCCAAGCAAACTCGCGCTAATCCAGGAACTTCCCGACCGCATTCAAACGGCGGTGGAAGCAGCCATGGGAATGAGCTACCAAGACGCACCGAACAACGTGCGCAGGGACCTCGACAACCTGCACGCTTGCCTAAACAAGGCAAAACTAACGGTAAGTCGGATGGTAACATCACTGCTGGAGAAACCCAGCGTGGTGGCATACCTAGAGGGAAAGGCCCCCGGCAGATCTATGGTGAGCAAGGGCGAGGAG	cloning into pET-BiFC using CPEC
